# CRTC1-MAML2 Establishes a PGC1α-IGF1 Circuit that Confers Vulnerability to PPARγ Inhibition

**DOI:** 10.1101/2020.06.03.129668

**Authors:** Adele M. Musicant, Kshitij Parag-Sharma, Weida Gong, Monideepa Sengupta, Arindam Chatterjee, Erin C. Henry, Yi-Hsuan Tsai, Michele C. Hayward, Siddharth Sheth, Renee Betancourt, Trevor G. Hackman, Ricardo J. Padilla, Joel S. Parker, Jimena Giudice, Colin A. Flaveny, David N. Hayes, Antonio L. Amelio

## Abstract

Mucoepidermoid carcinoma (MEC) is a life-threatening salivary gland cancer that is driven primarily by the transcriptional co-activator fusion CRTC1-MAML2. The mechanisms by which the chimeric CRTC1-MAML2 oncoprotein rewires gene expression programs that promote tumorigenesis remain poorly understood. Here, we show that CRTC1-MAML2 induces transcriptional activation of the non-canonical PGC-1α splice variant PGC-1α4, which regulates PPARγ-dependent IGF-1 expression. This mitogenic transcriptional circuitry is consistent across cell lines and primary tumors. CRTC1-MAML2 positive tumors are dominated by IGF-1 pathway activation and small molecule drug screens reveal that tumor cells harboring the fusion gene are selectively sensitive to IGF-1R inhibition. Furthermore, this dependence on autocrine regulation of IGF-1 transcription renders MEC cells susceptible to PPARγinhibition with inverse agonists. These results yield insights into the aberrant co-regulatory functions of CRTC1-MAML2 and identify a specific vulnerability that can be exploited for precision therapy.
