## Supplementary material for "CRTC1-MAML2 Establishes a PGC1α-IGF1 Circuit that Confers Vulnerability to PPARγ Inhibition": Table S1

### Sheet: Sheet1
	Supplemental Table S1. aCancer Pathway Genes induced upon CRTC1-MAML2 expression. Related to Figures 1 and S1.
	Gene	Fold Regulation	Function/Process
	IGF1	112.206	anabolism, cell proliferation, and differentiation
	FOS	49.8665	transcription, cell proliferation, and differentiation
	TIMP3	9.7136	cell adhesion
	MMP1	5.2416	cell adhesion
	TEK	4.9933	cell proliferation and differentiation
	CDKN1A	4.5948	cell cycle
	IL8	3.5554	cytokine
	THBS1	3.2043	cell adhesion
	SERPINE1	3.0105	cell adhesion
	PLAUR	2.1886	signal transduction
	aQiagen Human Cancer PathwayFinderTM RT2 Profiler PCR Array
