## Supplementary material for "CRTC1-MAML2 Establishes a PGC1α-IGF1 Circuit that Confers Vulnerability to PPARγ Inhibition": Table S4

### Sheet: Fusion_positive_vs_Normal_DE_cu
	Supplementary Table S4. Curated list of differentially expressed IGF-PI3K pathway genes induced by C1/M2. Related to Figures 1 and S1.
	Gene	baseMean	log2FoldChange	lfcSE	stat	pvalue	padj
	H6PD	11036.1	-1.67691	0.278949	-6.01154	1.8377e-09	7.5084e-08
	PDPN	819.263	1.52183	0.424931	3.58136	0.000341814	0.00220004
	PADI3	14.1541	2.74023	0.908638	3.01575	0.00256344	0.0116028
	ALPL	663.434	2.91005	0.60779	4.78791	1.68526e-06	2.48025e-05
	NCMAP	664.842	-2.26897	0.663513	-3.41964	0.000627049	0.0036435
	STMN1	738.996	1.20224	0.408121	2.94579	0.00322126	0.0139433
	CD52	359.529	1.78111	0.707667	2.51688	0.0118399	0.0394839
	IFI6	582.388	1.81121	0.3699	4.89648	9.75669e-07	1.56888e-05
	SESN2	309.845	1.07846	0.219738	4.90794	9.20403e-07	1.49209e-05
	FNDC5	519.587	-3.08573	0.383922	-8.03739	9.17731e-16	2.65707e-13
	RIMS3	224.757	-1.13962	0.18782	-6.06761	1.2983e-09	5.5475e-08
	SLC2A1	4482.19	3.08288	0.640718	4.81161	1.4972e-06	2.24581e-05
	ARTN	48.6237	1.70368	0.449798	3.78765	0.000152076	0.00112893
	EIF2B3	697.927	-1.31534	0.208679	-6.30317	2.91613e-10	1.52552e-08
	CYP4A11	37.6215	2.13173	0.527932	4.03789	5.39351e-05	0.000476687
	LRP8	436.917	1.03115	0.383677	2.68754	0.00719799	0.0266709
	DHCR24	5925.04	2.40454	0.507443	4.73855	2.15251e-06	3.06583e-05
	BSND	47.9866	-3.11353	0.785793	-3.96228	7.42375e-05	0.000622849
	PCSK9	44.7224	3.30212	0.77974	4.2349	2.28655e-05	0.000229509
	JUN	10703	-1.0889	0.282455	-3.85512	0.000115671	0.00089905
	GADD45A	514.491	1.08982	0.37537	2.90332	0.00369226	0.0155347
	DEPDC1	98.2892	2.42375	0.682615	3.55068	0.000384237	0.00242203
	IFI44L	1135.58	2.04108	0.449648	4.53927	5.64494e-06	6.96656e-05
	IFI44	533.877	1.14398	0.221532	5.16392	2.41826e-07	4.79441e-06
	PRKACB	3468.87	-1.66836	0.351536	-4.74592	2.0756e-06	2.97139e-05
	CLCA3P	7.16881	1.72833	0.614147	2.8142	0.00488995	0.0194815
	GCLM	409.338	1.24342	0.292321	4.25361	2.10348e-05	0.000214077
	F3	2769.19	1.95401	0.508942	3.83936	0.000123354	0.000946937
	S1PR1	873.226	1.38648	0.451361	3.07178	0.00212786	0.00999359
	KIAA1324	8198.76	-3.63178	0.790125	-4.59646	4.29733e-06	5.53397e-05
	CD53	1138.32	1.67657	0.570408	2.93925	0.00329008	0.0141663
	OLFML3	1263.65	2.8321	0.465052	6.08986	1.13011e-09	4.95443e-08
	PHGDH	1588.7	-2.59562	0.364304	-7.12487	1.0418e-12	1.21489e-10
	HMGCS2	70.082	-2.62511	0.988274	-2.65626	0.0079013	0.0287295
	RORC	1447.54	-2.37454	0.455108	-5.21754	1.81316e-07	3.74969e-06
	SPRR2A	18.4444	6.75913	1.53073	4.41564	1.00714e-05	0.000113773
	S100A9	5476.56	2.79504	0.842106	3.3191	0.000903074	0.00493487
	S100A8	2039.97	5.18161	0.743371	6.97042	3.15998e-12	3.15168e-10
	S100A6	4353.09	1.30781	0.319427	4.09423	4.2357e-05	0.000387302
	CADM3	264.078	1.54068	0.510335	3.01896	0.00253646	0.0114978
	APOA2	6.6334	1.66148	0.626649	2.65138	0.00801643	0.0290496
	F5	212.476	1.44834	0.358364	4.04154	5.31022e-05	0.000470688
	FMO2	910.392	-1.86039	0.503617	-3.69406	0.000220699	0.00153652
	FMO1	242.174	1.45322	0.489099	2.97122	0.00296619	0.013046
	MYOC	178.146	-3.93592	0.65232	-6.03373	1.60218e-09	6.63691e-08
	PAPPA2	169.619	-3.05216	0.685233	-4.4542	8.42076e-06	9.75884e-05
	RGS16	887.209	1.23011	0.49517	2.48422	0.0129834	0.0424626
	PLA2G4A	152.325	1.04652	0.412048	2.53981	0.0110914	0.0375169
	CFH	5028.49	1.72071	0.395234	4.35365	1.33889e-05	0.000145476
	PKP1	2980.41	2.36824	0.83303	2.84292	0.00447016	0.018135
	ADORA1	168.304	-1.69359	0.660312	-2.56483	0.0103225	0.0355717
	SRGAP2	2505.91	1.23518	0.299161	4.12882	3.64636e-05	0.00034008
	PIGR	89361.4	-2.86539	0.810607	-3.53487	0.000407981	0.00254779
	C4BPA	64.2462	-4.18495	0.876885	-4.77252	1.81931e-06	2.65429e-05
	DTL	133.122	1.56378	0.550693	2.83965	0.00451629	0.0182879
	LBR	914.355	1.04649	0.229906	4.55181	5.31858e-06	6.6502e-05
	ENAH	6456.68	1.00078	0.285477	3.50565	0.000455496	0.00280019
	ITPKB	3876.69	-1.44557	0.295508	-4.8918	9.99185e-07	1.59874e-05
	NID1	3324.42	1.51775	0.314534	4.82537	1.39741e-06	2.12075e-05
	EDARADD	165.784	2.51429	0.465099	5.40594	6.44708e-08	1.53782e-06
	GREM2	287.301	-2.87915	0.533287	-5.39886	6.70652e-08	1.58422e-06
	OPN3	319.571	1.32105	0.275786	4.79011	1.66689e-06	2.4586e-05
	SCCPDH	335.626	1.34597	0.228521	5.88991	3.86406e-09	1.40601e-07
	ADAM17	1752.05	1.04101	0.154952	6.71826	1.83906e-11	1.46016e-09
	RRM2	309.725	2.02213	0.602661	3.35533	0.00079269	0.0044297
	GREB1	149.023	1.67076	0.43568	3.83483	0.000125652	0.00096019
	CYP1B1	2487.53	3.27141	0.467228	7.00173	2.52825e-12	2.59668e-10
	REL	5082.48	1.38406	0.206265	6.71009	1.94509e-11	1.53347e-09
	VPS54	2361.67	-1.19778	0.178285	-6.71834	1.83812e-11	1.46016e-09
	PCYOX1	4728.42	-1.33069	0.235323	-5.65472	1.56102e-08	4.58277e-07
	CYP26B1	551.84	-1.66005	0.602258	-2.75638	0.00584446	0.0225357
	NAT8	13.9216	-1.84538	0.491636	-3.75356	0.000174341	0.00126136
	ACTG2	651.168	-2.1203	0.529375	-4.00528	6.19443e-05	0.000535358
	EVA1A	215.12	-1.43946	0.356942	-4.03274	5.51294e-05	0.000485171
	IL1R1	7127.12	1.44136	0.425575	3.38686	0.000706973	0.00402913
	IL18RAP	87.5139	2.06206	0.578209	3.56629	0.000362067	0.00230653
	MALL	926.259	1.22934	0.351414	3.49826	0.000468306	0.00286486
	CKAP2L	103.901	2.35169	0.58	4.05463	5.02138e-05	0.000447686
	EN1	39.464	2.60353	0.557096	4.6734	2.96254e-06	4.02658e-05
	LYPD1	314.206	-2.97234	0.393389	-7.55574	4.16476e-14	7.72782e-12
	KIF5C	141.631	1.4131	0.386505	3.65611	0.000256072	0.00173258
	RPRM	46.2044	-1.72351	0.49905	-3.45359	0.000553187	0.003279
	ITGB6	1909.5	2.84343	0.593241	4.79304	1.6427e-06	2.42826e-05
	G6PC2	4.61811	-3.07396	0.875977	-3.50918	0.000449495	0.00276894
	LRP2	1137.69	-3.51005	0.969996	-3.61863	0.000296171	0.00195497
	KLHL41	229.915	2.71192	0.937849	2.89164	0.00383234	0.0160066
	WIPF1	3297.97	1.41381	0.285942	4.94438	7.6387e-07	1.27066e-05
	CHN1	497.651	2.40743	0.313229	7.68585	1.5198e-14	3.18207e-12
	ITGAV	6265.64	1.19694	0.256381	4.66861	3.0325e-06	4.10506e-05
	TFPI	1202.59	1.41778	0.452238	3.13504	0.00171832	0.00837465
	COL5A2	19129	4.25533	0.498463	8.5369	1.37875e-17	6.43128e-15
	NABP1	3935.37	1.90401	0.316716	6.01171	1.83572e-09	7.5084e-08
	FZD5	711.673	-1.1244	0.203989	-5.51207	3.5464e-08	9.26174e-07
	ERBB4	1239.23	-3.63232	0.612249	-5.93275	2.97909e-09	1.12672e-07
	ABCA12	292.181	3.13244	0.805769	3.88752	0.000101274	0.000805608
	FN1	134649	3.16215	0.517066	6.11556	9.62192e-10	4.30296e-08
	SCG2	192.891	5.06835	0.572905	8.84675	9.01029e-19	5.93354e-16
	SERPINE2	1518.26	1.38984	0.513843	2.7048	0.00683462	0.0255784
	EFHD1	160.862	-1.2473	0.374083	-3.33428	0.000855218	0.00471479
	ARL4C	2197.83	1.12919	0.336114	3.35956	0.000780674	0.00438004
	ACKR3	810.926	1.80096	0.474967	3.79177	0.000149579	0.00111339
	MLPH	3690.18	-2.45306	0.607835	-4.03573	5.44329e-05	0.00047995
	BHLHE40	8814.59	1.45033	0.25301	5.73232	9.90675e-09	3.13986e-07
	IL17RC	862.992	-1.79145	0.252405	-7.09751	1.27025e-12	1.45106e-10
	TMEM40	81.9494	3.90379	0.645527	6.04746	1.47151e-09	6.19306e-08
	HDAC11	435.483	-1.0048	0.226348	-4.43919	9.0298e-06	0.00010361
	SLC6A6	2477.94	1.08592	0.277292	3.91616	8.9972e-05	0.000729705
	DAZL	15.6184	3.71255	1.02267	3.63024	0.000283154	0.00188162
	KAT2B	2487.12	-1.66752	0.311293	-5.35675	8.47342e-08	1.9412e-06
	XIRP1	326.615	3.18279	0.813778	3.91113	9.18657e-05	0.000742553
	SLC6A20	414.95	-4.1891	0.638427	-6.56159	5.32355e-11	3.6266e-09
	GMPPB	1564.7	-1.0562	0.210132	-5.02636	4.9989e-07	8.81302e-06
	ALAS1	949.299	-1.71974	0.233617	-7.36136	1.82049e-13	2.68162e-11
	TLR9	98.4157	-1.41663	0.36103	-3.92386	8.71397e-05	0.000711027
	TNNC1	94.2574	2.63554	0.903995	2.91544	0.00355186	0.0150447
	STAB1	3868.44	1.10933	0.370439	2.99465	0.00274763	0.0122547
	WNT5A	3829.94	-2.3158	0.386516	-5.99148	2.07936e-09	8.29397e-08
	ABHD6	258.759	1.93558	0.407288	4.75235	2.01063e-06	2.88824e-05
	CBLB	3035.97	1.26088	0.311915	4.0424	5.29073e-05	0.000469232
	ZBTB20	3160.7	-1.20933	0.217422	-5.56213	2.66502e-08	7.31247e-07
	FSTL1	15859.5	1.61281	0.435995	3.69915	0.00021632	0.00151482
	CSTA	198.019	3.30546	0.504033	6.55802	5.45253e-11	3.70695e-09
	MGLL	2319.4	-1.59968	0.335849	-4.76308	1.9066e-06	2.76721e-05
	TF	647.803	-1.62312	0.449666	-3.60962	0.000306651	0.00201623
	SERP1	5382.68	-1.13216	0.181865	-6.22527	4.80721e-10	2.31636e-08
	ZMAT3	2319.12	1.41982	0.312583	4.54224	5.56605e-06	6.89141e-05
	CHRD	281.285	1.8999	0.4369	4.34859	1.37015e-05	0.000148249
	IGF2BP2	790.06	-1.39388	0.447319	-3.11607	0.00183279	0.00883503
	CLDN1	2392.75	2.04566	0.543718	3.76236	0.00016832	0.00122572
	TNK2	2425.84	-1.07992	0.226531	-4.76723	1.86777e-06	2.72026e-05
	TFRC	4781.86	1.14485	0.26239	4.36317	1.28188e-05	0.000140152
	HGFAC	7.94703	-1.88207	0.441679	-4.26117	2.03361e-05	0.000208419
	MSX1	61.059	1.31938	0.333865	3.95182	7.7558e-05	0.00064683
	CYTL1	176.154	-3.80924	0.91023	-4.18492	2.85261e-05	0.000276893
	S100P	779.597	6.84858	0.79043	8.66438	4.53984e-18	2.49083e-15
	HTRA3	1063.92	2.81194	0.400934	7.01349	2.32449e-12	2.4207e-10
	FGFBP1	100.408	2.6434	0.833036	3.17322	0.0015076	0.00751897
	PROM1	2596.45	-2.22476	0.651328	-3.41573	0.000636114	0.00368407
	ARAP2	2537.88	1.15119	0.237689	4.84327	1.2772e-06	1.96584e-05
	PDGFRA	3759.55	1.39227	0.463642	3.00291	0.00267413	0.0119859
	NMU	8.48547	3.69977	0.909542	4.06772	4.7475e-05	0.000426813
	CEP135	521.275	1.31381	0.215643	6.0925	1.11163e-09	4.88027e-08
	IGFBP7	3429.44	1.81856	0.307947	5.90542	3.51745e-09	1.2996e-07
	SULT1E1	60.7995	3.28054	0.893986	3.66957	0.000242961	0.00166121
	AREG	579.007	2.65613	0.610112	4.35351	1.33977e-05	0.000145524
	BTC	82.4369	-1.23609	0.374078	-3.30437	0.00095191	0.00514852
	FGF5	21.7302	4.55399	0.971081	4.68961	2.73725e-06	3.7661e-05
	PRKG2	67.5187	1.90965	0.692478	2.7577	0.00582092	0.0224623
	HSD17B11	454.54	1.46633	0.306346	4.78652	1.69698e-06	2.49641e-05
	DMP1	17.1471	2.48124	0.781435	3.17524	0.00149715	0.00747685
	IBSP	9.83619	3.36043	0.708515	4.74292	2.10663e-06	3.00813e-05
	SPP1	2980.06	2.54535	0.868463	2.93087	0.00338012	0.014465
	ADH4	11.9383	1.42033	0.413325	3.43636	0.000589598	0.00346001
	ADH1B	1545.85	-1.77674	0.628564	-2.82666	0.00470357	0.018914
	SLC39A8	2792.24	-2.02585	0.31817	-6.36718	1.92532e-10	1.08449e-08
	NPNT	1413.62	-1.59152	0.638154	-2.49394	0.0126334	0.0415404
	EGF	1145.9	-4.12139	0.622305	-6.62278	3.52495e-11	2.55141e-09
	UGT8	343.574	-1.59563	0.403342	-3.95602	7.62089e-05	0.000636844
	CCNA2	146.012	1.85183	0.516956	3.58219	0.000340727	0.00219557
	FGF2	946.252	-1.94089	0.633464	-3.06393	0.00218448	0.0101968
	HSPA4L	1614.61	1.52151	0.528404	2.87944	0.00398381	0.0165018
	SLC7A11	222.539	3.56814	0.321028	11.1147	1.06403e-28	2.55253e-25
	SFRP2	9538.14	3.85418	0.575148	6.7012	2.06713e-11	1.60705e-09
	TDO2	54.4524	3.16403	0.754107	4.19574	2.71985e-05	0.000266006
	NPY1R	250.029	-1.89971	0.521217	-3.64475	0.00026765	0.00179888
	MFAP3L	716.896	-2.0095	0.425356	-4.72427	2.30949e-06	3.24672e-05
	HPGD	210.557	2.06468	0.478266	4.31701	1.58154e-05	0.000167578
	NEIL3	45.6918	2.47926	0.638414	3.88347	0.000102977	0.000815486
	CENPU	124.687	1.50006	0.421486	3.55898	0.000372297	0.00236051
	C1QTNF3	3400.37	-2.09318	0.562458	-3.72149	0.000198049	0.00140268
	IL7R	3065.11	1.8054	0.696372	2.59258	0.00952594	0.0333224
	LIFR	7318.8	-2.08342	0.495376	-4.20574	2.60232e-05	0.000256077
	C9	14.6038	3.54952	0.967651	3.66818	0.000244286	0.00166959
	PTGER4	598.554	1.00937	0.401057	2.51678	0.0118434	0.0394916
	ITGA1	2628.71	1.1819	0.248456	4.757	1.96494e-06	2.83595e-05
	ITGA2	4513.91	1.87432	0.496887	3.77212	0.000161864	0.00118719
	GPX8	929.664	2.55237	0.387123	6.59319	4.3047e-11	3.02454e-09
	PIK3R1	9958.89	-1.02386	0.328317	-3.11852	0.00181764	0.00877087
	CENPH	69.7251	1.34227	0.458884	2.92507	0.00344381	0.0146714
	F2R	1458.21	2.88583	0.358149	8.05761	7.77999e-16	2.39716e-13
	VCAN	31830.8	1.93141	0.537175	3.5955	0.000323765	0.00210691
	ELL2	9599.74	-1.26356	0.330571	-3.82234	0.00013219	0.00100216
	ST8SIA4	599.639	1.82653	0.395376	4.61972	3.84262e-06	5.01376e-05
	STARD4	427.181	2.06926	0.340831	6.07122	1.26942e-09	5.45811e-08
	TNFAIP8	984.337	1.71976	0.320231	5.37039	7.85656e-08	1.821e-06
	SLC12A2	6177.88	-1.698	0.383202	-4.43109	9.37582e-06	0.000106814
	HBEGF	941.157	1.30593	0.439595	2.97076	0.00297065	0.0130571
	SCGB3A2	18.7427	-2.64006	0.782498	-3.37389	0.000741146	0.00418976
	SLIT3	3830.76	1.1969	0.329061	3.63733	0.000275478	0.00183789
	FOXI1	72.3301	-1.50835	0.619668	-2.43413	0.0149276	0.0473322
	FGF18	50.3252	2.05972	0.463561	4.44325	8.86081e-06	0.000101984
	STC2	292.189	1.90275	0.516	3.68749	0.000226476	0.00156875
	CPLX2	45.9793	1.7036	0.566408	3.00772	0.00263212	0.0118482
	PDLIM7	1419.24	1.10883	0.26045	4.25736	2.06851e-05	0.000211222
	TUBB2A	808.02	1.30489	0.477525	2.73261	0.00628342	0.0238849
	ELOVL2	105.785	1.02958	0.346957	2.96744	0.00300292	0.0131662
	EDN1	378.981	-1.32728	0.523038	-2.53764	0.0111604	0.0377047
	GFOD1	1095.69	1.20564	0.245561	4.90972	9.12059e-07	1.48193e-05
	MICB	98.1802	1.25839	0.495305	2.54063	0.0110652	0.0374736
	HSPA1B	6639.95	-1.43735	0.469867	-3.05906	0.00222031	0.0103254
	C2	625.929	2.82842	0.400373	7.06446	1.61242e-12	1.77551e-10
	PSMB9	250.297	1.09226	0.38814	2.81409	0.0048916	0.0194835
	TAP1	1385.19	1.19769	0.351138	3.41089	0.000647505	0.00373522
	COL11A2	4011.87	-6.60933	0.865181	-7.63925	2.18493e-14	4.36791e-12
	KCNK5	970.853	-1.15244	0.474347	-2.42953	0.0151183	0.0477958
	TREM2	67.6031	1.08974	0.424668	2.56611	0.0102847	0.0354561
	GNMT	71.0941	-2.77102	0.35283	-7.85368	4.04003e-15	9.97575e-13
	VEGFA	10562.3	1.89398	0.323302	5.85823	4.67832e-09	1.65915e-07
	RCAN2	634.297	1.04762	0.360146	2.90886	0.00362745	0.015305
	TNFRSF21	1560.74	1.53571	0.352951	4.35105	1.35487e-05	0.000146974
	GSTA4	452.097	-1.3152	0.313004	-4.20186	2.64731e-05	0.000259793
	ELOVL5	2087.72	1.0833	0.286844	3.77662	0.000158972	0.00117082
	BMP5	423.579	-3.93888	0.858799	-4.58649	4.50749e-06	5.7717e-05
	SH3BGRL2	5348.57	-2.84749	0.41908	-6.79463	1.0859e-11	9.20957e-10
	GJA1	4876.04	2.93593	0.383853	7.64858	2.03204e-14	4.1112e-12
	TPD52L1	3133.84	-2.42084	0.376523	-6.42945	1.28065e-10	7.68048e-09
	EPB41L2	3920.57	1.01469	0.326021	3.11234	0.0018561	0.00892314
	ENPP1	1693.46	-1.20917	0.430311	-2.81	0.00495416	0.0196836
	MAP3K5	1375.21	1.01011	0.180947	5.58234	2.37301e-08	6.59202e-07
	CCDC28A	428.893	-1.22589	0.208174	-5.88878	3.89062e-09	1.41261e-07
	PHACTR2	2376.6	1.22934	0.266916	4.60572	4.11041e-06	5.31567e-05
	ULBP1	20.965	3.41573	0.703247	4.85708	1.19129e-06	1.85918e-05
	AKAP12	3380.49	1.54694	0.390427	3.96217	7.42717e-05	0.000622981
	VIP	8.11685	1.73129	0.564818	3.06521	0.00217515	0.0101617
	LPA	9.41492	-1.9836	0.648439	-3.05904	0.00222044	0.0103254
	PLG	20.5655	-1.30098	0.344954	-3.77145	0.000162304	0.001189
	PDE10A	384.142	2.08112	0.331979	6.26884	3.63757e-10	1.83435e-08
	THBS2	14426.4	4.43085	0.48243	9.18444	4.13665e-20	3.85915e-17
	FAM20C	3475.18	-1.75232	0.343064	-5.10787	3.25818e-07	6.18226e-06
	AGR2	717.301	2.55405	0.815136	3.13328	0.00172862	0.00841663
	HOXA11	5.71632	5.582	1.05596	5.28618	1.24898e-07	2.69929e-06
	CHN2	175.913	1.60559	0.295597	5.43168	5.58267e-08	1.36517e-06
	ANLN	328.378	2.1791	0.625669	3.48283	0.000496145	0.00300505
	INHBA	3644.94	2.41599	0.445494	5.42317	5.85512e-08	1.4215e-06
	ADCY1	374.72	1.15041	0.450802	2.55193	0.0107129	0.0365978
	IGFBP3	1634.85	1.26165	0.335553	3.75991	0.000169977	0.00123597
	FZD9	32.1301	-3.75106	0.421464	-8.90007	5.58127e-19	3.90514e-16
	MLXIPL	125.488	-1.89887	0.602034	-3.15408	0.00161003	0.00794369
	STEAP1	191.835	2.19669	0.50991	4.30799	1.64743e-05	0.000173771
	GNG11	367.48	1.00645	0.338049	2.97723	0.00290862	0.0128214
	PON1	50.1234	-2.41505	0.560683	-4.30733	1.65237e-05	0.000174213
	PON3	333.409	-1.31305	0.46054	-2.85112	0.00435659	0.0177676
	CYP3A4	14.3751	-1.28207	0.486253	-2.63662	0.00837356	0.0300712
	LAMB1	7707.5	1.35858	0.313123	4.3388	1.43262e-05	0.000154016
	CAV2	1321.01	1.27595	0.34686	3.67859	0.00023453	0.00161408
	CADPS2	2455.76	-1.62544	0.320414	-5.07294	3.91721e-07	7.20874e-06
	LEP	62.3905	-1.89868	0.474459	-4.00178	6.28687e-05	0.000541952
	EZH2	317.226	1.43344	0.311815	4.59707	4.28478e-06	5.51993e-05
	SMARCD3	786.041	-1.06348	0.327433	-3.24794	0.00116243	0.00606782
	AGPAT5	389.814	1.08735	0.219049	4.96395	6.90727e-07	1.16867e-05
	BLK	267.85	2.32456	0.796196	2.91958	0.00350508	0.014886
	DLC1	3317.28	1.28821	0.417046	3.08889	0.00200905	0.0095329
	MSR1	931.932	2.14632	0.368672	5.82175	5.82345e-09	1.9998e-07
	LPL	1119.31	-1.18695	0.414039	-2.86676	0.00414698	0.0170738
	FGF17	20.4512	-1.66149	0.38035	-4.36832	1.25206e-05	0.00013742
	SLC39A14	4443.23	-1.49979	0.452916	-3.3114	0.000928294	0.00504642
	LOXL2	1428.14	1.63964	0.471948	3.47419	0.00051239	0.00308233
	SCARA3	2646.07	-1.87648	0.438465	-4.27966	1.87181e-05	0.000193924
	DUSP4	3142.78	1.99976	0.628876	3.1799	0.00147327	0.00737731
	EIF4EBP1	1051.88	-2.17458	0.517458	-4.20242	2.64073e-05	0.000259423
	HTRA4	23.1023	2.72815	0.534917	5.10014	3.39396e-07	6.40372e-06
	ADAM9	3158.71	1.0119	0.263918	3.83417	0.00012599	0.000962552
	PLAT	1674.28	2.61126	0.319588	8.17069	3.06625e-16	1.0402e-13
	ST18	69.1358	2.15228	0.471397	4.56576	4.97691e-06	6.26498e-05
	ADHFE1	401.67	-1.88244	0.280395	-6.71352	1.89985e-11	1.50133e-09
	PKIA	208.234	1.19015	0.330939	3.59628	0.000322797	0.0021014
	FABP5	1793.66	3.87583	0.70908	5.466	4.60293e-08	1.15279e-06
	CDH17	11.8546	1.87021	0.486924	3.84087	0.000122598	0.000942424
	MATN2	2012.35	-2.09185	0.39206	-5.33554	9.52598e-08	2.14e-06
	RNF19A	4221.69	1.39389	0.261662	5.32705	9.98187e-08	2.21427e-06
	DPYS	47.795	-2.75682	0.825512	-3.33953	0.000839216	0.0046441
	TNFRSF11B	415.039	2.088	0.821227	2.54254	0.0110051	0.037334
	SNTB1	2253.58	-1.65431	0.227485	-7.27217	3.53758e-13	4.73345e-11
	FAM83A	322.661	5.79173	0.663562	8.72824	2.58664e-18	1.47241e-15
	GSDMC	197.582	3.62556	0.740046	4.8991	9.62772e-07	1.55008e-05
	NDRG1	11903	1.10999	0.424651	2.6139	0.00895164	0.0316798
	PSCA	1238.92	4.65022	0.897708	5.18011	2.21758e-07	4.45438e-06
	SH3GL2	21.2089	2.82641	0.718348	3.9346	8.33363e-05	0.000685656
	CDKN2B	647.198	2.11286	0.353643	5.97455	2.30724e-09	9.04185e-08
	TRPM6	227.147	-1.26167	0.381345	-3.30848	0.000938032	0.00508828
	GNA14	251.249	-1.43886	0.443431	-3.24483	0.00117522	0.00611936
	GOLM1	2406.81	2.19928	0.365904	6.01054	1.84902e-09	7.53632e-08
	GAS1	2107.15	1.70827	0.473376	3.60869	0.000307743	0.00202222
	S1PR3	879.195	1.45993	0.412604	3.53833	0.000402673	0.00252121
	OGN	1779.26	3.67055	0.599774	6.11989	9.36387e-10	4.20435e-08
	ABCA1	4079.33	1.20322	0.352783	3.41066	0.000648057	0.00373712
	UGCG	2030.39	1.63573	0.321445	5.08868	3.60564e-07	6.74627e-06
	SLC31A1	2926.45	-1.55589	0.229443	-6.78117	1.19207e-11	1.00592e-09
	BSPRY	1198.89	-3.20467	0.513789	-6.23733	4.45102e-10	2.18549e-08
	LHX2	4.21581	3.22827	1.10679	2.91678	0.00353668	0.0149879
	TPRN	294.026	-1.03836	0.221299	-4.69211	2.70403e-06	3.72803e-05
	PFKP	2534.76	1.70304	0.530058	3.21292	0.00131393	0.00671066
	ZEB1	2730.17	1.88008	0.333783	5.63264	1.77477e-08	5.15173e-07
	CSGALNACT2	1409.55	1.23048	0.170883	7.20072	5.98962e-13	7.53413e-11
	FXYD4	11.9917	-2.64094	0.781398	-3.37976	0.000725481	0.00411923
	ANXA8L1	1107.27	3.57233	0.680437	5.25006	1.5205e-07	3.20967e-06
	CDK1	148.389	2.08714	0.58656	3.55827	0.000373303	0.00236554
	UNC5B	1397.05	1.25946	0.381811	3.29865	0.000971505	0.00522968
	DDIT4	3166.76	1.28694	0.467939	2.75022	0.00595552	0.0228968
	COMTD1	126.321	-1.35766	0.382763	-3.547	0.000389646	0.00245199
	LDB3	326.344	2.52938	0.603105	4.19394	2.74155e-05	0.00026805
	PAPSS2	1022.58	1.44761	0.47774	3.03012	0.00244458	0.0111672
	FAS	826.354	1.62523	0.399484	4.06833	4.73509e-05	0.000426273
	IFIT3	314.851	1.00602	0.280144	3.59108	0.000329305	0.00213591
	PPP1R3C	999.62	-3.44763	0.50859	-6.77879	1.21186e-11	1.02006e-09
	KIF11	305.608	1.83072	0.519371	3.52488	0.000423682	0.00263312
	CYP26A1	39.9597	4.65533	0.804122	5.78933	7.06696e-09	2.34761e-07
	PLCE1	1926.12	-1.16891	0.311695	-3.75019	0.000176703	0.00127433
	SFRP5	31.6097	-1.81982	0.494317	-3.68148	0.000231886	0.00160146
	GOT1	875.627	-1.03212	0.337766	-3.05573	0.00224512	0.0104133
	KAZALD1	156.029	-1.71709	0.353132	-4.86246	1.15938e-06	1.81528e-05
	DUSP5	1391.38	1.62921	0.375395	4.33998	1.42499e-05	0.000153293
	PDCD4	6553.66	-1.47672	0.270548	-5.45825	4.80843e-08	1.19534e-06
	ADRA2A	616.832	2.30061	0.466589	4.93069	8.19397e-07	1.35124e-05
	FGFR2	2523.42	-2.65809	0.396412	-6.70536	2.00907e-11	1.57708e-09
	HTRA1	6798.21	2.64693	0.496122	5.33525	9.54148e-08	2.14062e-06
	EDRF1	1427.95	-1.0836	0.144948	-7.47577	7.67507e-14	1.32188e-11
	ADAM12	6935.28	4.0414	0.450055	8.9798	2.7127e-19	2.11875e-16
	PTPRE	1514.81	1.21987	0.221159	5.51583	3.47143e-08	9.10133e-07
	DUSP8	387.299	-1.30559	0.309135	-4.22338	2.40667e-05	0.00023949
	SYT8	382.622	1.93218	0.600675	3.21668	0.00129682	0.00664028
	TNNT3	177.68	2.35291	0.701587	3.35369	0.000797405	0.00445235
	PHLDA2	60.5304	2.40025	0.513943	4.67026	3.00812e-06	4.07863e-05
	WEE1	2036.92	1.02574	0.340622	3.01138	0.00260063	0.0117395
	ADM	848.352	2.30025	0.582444	3.94931	7.83764e-05	0.000651713
	PDE3B	2623.88	-1.72048	0.484387	-3.55187	0.000382499	0.00241425
	CALCB	32.9057	-2.75981	0.507376	-5.43939	5.3464e-08	1.31353e-06
	E2F8	71.2985	3.05398	0.530534	5.75642	8.59142e-09	2.80684e-07
	ELF5	2605.61	-3.44859	0.885594	-3.8941	9.85632e-05	0.00078703
	MDK	971.246	1.75144	0.343601	5.09731	3.44507e-07	6.4811e-06
	SLC43A1	361.52	-1.62047	0.432032	-3.75081	0.000176262	0.0012717
	SERPING1	3522.02	1.01526	0.406198	2.49943	0.0124394	0.0410309
	MS4A7	1177.49	1.67666	0.347112	4.8303	1.36328e-06	2.07552e-05
	MS4A1	1550.89	2.84549	1.15419	2.46536	0.0136874	0.0442522
	NEAT1	480387	1.52139	0.317218	4.79605	1.61822e-06	2.40053e-05
	CD248	783.141	1.61113	0.445864	3.6135	0.000302095	0.00198955
	GAL	13.7968	3.30327	0.847159	3.89923	9.64983e-05	0.000774592
	P2RY6	125.117	1.84071	0.487057	3.77924	0.000157305	0.00116138
	KCNE3	135.365	1.0321	0.347671	2.96862	0.00299142	0.0131261
	CHORDC1	1817.6	1.07947	0.162893	6.62686	3.42901e-11	2.49271e-09
	SMCO4	672.35	-2.78927	0.40423	-6.90021	5.19255e-12	4.89865e-10
	PGR	479.627	-2.37961	0.511442	-4.65274	3.27558e-06	4.37733e-05
	ZC3H12C	1525.83	1.4053	0.480113	2.92701	0.00342234	0.0146047
	CRYAB	1621.47	-2.1555	0.312998	-6.88661	5.71357e-12	5.31552e-10
	NNMT	2443.89	2.31315	0.514282	4.49782	6.86542e-06	8.23483e-05
	TMPRSS4	2184.6	6.12043	0.558043	10.9677	5.46562e-28	1.22375e-24
	ST3GAL4	511.4	1.21404	0.340291	3.56766	0.000360189	0.00229674
	C1S	8688.25	2.10467	0.321361	6.54923	5.78344e-11	3.87698e-09
	C1R	6367.46	1.59378	0.385892	4.13011	3.62582e-05	0.000338447
	GPRC5A	5360.24	2.76566	0.560162	4.93725	7.9231e-07	1.31275e-05
	MGP	12402.4	-2.31195	0.582607	-3.96828	7.23922e-05	0.000609499
	IAPP	17.3162	-4.29581	1.00264	-4.28449	1.83158e-05	0.000190444
	BCAT1	1847.78	2.10467	0.529256	3.97667	6.98875e-05	0.000591973
	KRAS	1678.78	1.04718	0.174914	5.98682	2.13979e-09	8.46465e-08
	RND1	210.705	-1.94218	0.6643	-2.92365	0.00345952	0.0147204
	DDN	21.2596	2.15028	0.812806	2.6455	0.00815699	0.0294483
	KCNH3	33.1361	-1.07643	0.389518	-2.76348	0.0057188	0.0221581
	AQP5	5427.62	-4.2908	1.11938	-3.83319	0.000126492	0.000965727
	GALNT6	1565.14	-1.42284	0.47	-3.02732	0.00246732	0.0112496
	ANKRD33	12.0795	-3.32704	0.63702	-5.22282	1.76216e-07	3.65323e-06
	KRT6B	966.135	3.8929	0.742922	5.23999	1.60584e-07	3.354e-06
	KRT5	18342.9	2.08517	0.707815	2.94592	0.00321995	0.0139394
	ZNF385A	518.122	1.20943	0.263989	4.58138	4.61912e-06	5.89411e-05
	ITGA5	3975.42	2.17545	0.342105	6.35902	2.03048e-10	1.13278e-08
	ERBB3	4462.89	-1.77408	0.356738	-4.97306	6.5904e-07	1.11957e-05
	HSD17B6	18.7814	2.87323	0.607973	4.72592	2.2908e-06	3.22662e-05
	WIF1	1962.78	-6.8097	0.888969	-7.66022	1.85615e-14	3.77811e-12
	CSRP2	465.472	1.04804	0.316538	3.31093	0.000929857	0.00505176
	DUSP6	3987.17	-1.03302	0.266781	-3.87215	0.00010788	0.000847718
	ELK3	2211.56	1.31877	0.272084	4.84693	1.25385e-06	1.93847e-05
	DRAM1	617.017	1.0558	0.307845	3.42964	0.000604391	0.00353324
	IGF1	3031.89	2.43292	0.582608	4.17592	2.9678e-05	0.000285598
	SDS	211.547	2.22528	0.673239	3.30533	0.000948647	0.0051371
	TESC	1609.71	-3.8184	0.678034	-5.63158	1.78568e-08	5.17447e-07
	HIP1R	3519.61	-2.33958	0.260225	-8.99059	2.45912e-19	2.04126e-16
	TNFRSF19	2281.54	-1.68935	0.36673	-4.60652	4.09461e-06	5.29796e-05
	FLT3	108.396	1.38445	0.571159	2.42392	0.0153539	0.0484051
	DCLK1	1387.26	2.03887	0.468809	4.34904	1.36735e-05	0.000147994
	DLEU1	651.252	1.48578	0.226645	6.55553	5.54437e-11	3.75419e-09
	DACH1	252.419	-1.59005	0.404393	-3.93195	8.42602e-05	0.000690888
	KCTD12	3959.07	1.40421	0.303096	4.63287	3.60635e-06	4.74977e-05
	SPRY2	1311.14	-1.84587	0.345528	-5.34217	9.18401e-08	2.07847e-06
	ITGBL1	2040.03	1.09398	0.422122	2.59163	0.00955221	0.0333969
	EFNB2	1185.39	1.42654	0.217852	6.5482	5.82353e-11	3.89608e-09
	RIPK3	227.238	1.3822	0.256629	5.386	7.20428e-08	1.68478e-06
	CMA1	27.4055	2.56794	0.74912	3.42794	0.000608169	0.003551
	CTSG	72.0132	3.29056	0.617038	5.33283	9.66962e-08	2.16071e-06
	EGLN3	982.067	2.46019	0.607414	4.05026	5.11609e-05	0.000455283
	SEC23A	2089.44	1.19389	0.209068	5.71057	1.12602e-08	3.49512e-07
	NIN	3594.83	1.00336	0.213533	4.69886	2.61614e-06	3.61951e-05
	BMP4	147.681	-1.1657	0.330191	-3.53036	0.000414988	0.00258291
	HSPA2	445.546	-1.48036	0.32556	-4.54712	5.43845e-06	6.77738e-05
	FUT8	3417.95	-1.97434	0.368697	-5.35491	8.55999e-08	1.95703e-06
	GALNT16	1221.5	-2.01043	0.476641	-4.21791	2.46579e-05	0.000244442
	GPR65	213.385	1.80126	0.524277	3.4357	0.000591034	0.00346659
	RPS6KA5	1643.25	-1.17478	0.235827	-4.98154	6.30818e-07	1.07927e-05
	FBLN5	2029.39	-1.02262	0.334906	-3.05346	0.00226216	0.0104772
	LGMN	2071.48	1.17273	0.391987	2.99176	0.00277373	0.0123483
	IFI27	539.015	1.96861	0.303239	6.49193	8.47426e-11	5.36996e-09
	SERPINA1	558.37	1.4991	0.484625	3.09332	0.00197931	0.00940643
	BDKRB2	848.952	3.05937	0.386535	7.91486	2.47535e-15	6.47733e-13
	TMEM121	27.2352	-1.38771	0.298298	-4.65211	3.28556e-06	4.38749e-05
	GREM1	2948.98	3.4046	0.685322	4.96788	6.76879e-07	1.14697e-05
	RHOV	472.022	1.85419	0.441487	4.19988	2.67057e-05	0.000261719
	MAP1A	1806.56	1.52028	0.392081	3.87746	0.000105551	0.000832342
	DUOXA1	472.6	2.25601	0.552747	4.08145	4.47551e-05	0.000406243
	GATM	762.414	-1.93584	0.372289	-5.19983	1.99473e-07	4.07004e-06
	FBN1	16631.5	2.5459	0.428411	5.94265	2.8045e-09	1.0679e-07
	CYP19A1	117.471	3.57683	0.702662	5.0904	3.57313e-07	6.6929e-06
	RAB27A	863.815	1.03849	0.238672	4.35114	1.35433e-05	0.000146963
	ADAM10	3950.51	1.06184	0.198258	5.35586	8.51507e-08	1.94941e-06
	CILP	1724.13	2.35512	0.674535	3.49147	0.000480369	0.00292268
	NEIL1	1429.27	-1.03796	0.191403	-5.42292	5.86332e-08	1.4215e-06
	CEMIP	1420.74	2.35133	0.400709	5.86793	4.41269e-09	1.5766e-07
	BNC1	447.71	2.53565	0.887029	2.85859	0.00425527	0.0174134
	MFGE8	3714.24	-1.44819	0.568036	-2.54948	0.0107885	0.0367998
	SLCO3A1	914.597	1.12051	0.266673	4.20182	2.64782e-05	0.000259793
	MSLN	1586.82	4.94025	0.794986	6.21426	5.15683e-10	2.48126e-08
	SOX8	620.654	-4.17559	0.563155	-7.41464	1.21959e-13	1.923e-11
	IGFALS	32.5311	-1.12579	0.304898	-3.69237	0.000222175	0.00154488
	NTHL1	120.072	-1.00897	0.299874	-3.36464	0.000766449	0.00431465
	TSC2	3507.6	-1.00438	0.200357	-5.01295	5.36008e-07	9.36132e-06
	MYH11	7266.67	-1.67663	0.454196	-3.69143	0.000222995	0.00155025
	IL4R	2777.32	2.23782	0.345322	6.48038	9.14934e-11	5.74356e-09
	IL21R	288.285	1.79118	0.676261	2.64865	0.0080814	0.0292409
	QPRT	462.94	-2.02802	0.554872	-3.65493	0.000257254	0.00173911
	GPT2	1335.17	-2.24103	0.305663	-7.33169	2.27276e-13	3.22071e-11
	MMP2	13980	2.49336	0.596008	4.18343	2.87139e-05	0.000278233
	CES3	58.3681	-1.53983	0.358596	-4.29405	1.75441e-05	0.000183443
	CDH13	395.416	1.19363	0.449205	2.6572	0.00787918	0.0286698
	COTL1	1279.87	1.29576	0.40235	3.22048	0.00127975	0.00656792
	CRISPLD2	5743.48	2.39866	0.410002	5.85036	4.90501e-09	1.73041e-07
	SLC7A5	6110.62	2.64658	0.636924	4.15525	3.24926e-05	0.00030914
	DPEP1	21.1567	2.29322	0.860368	2.66539	0.00768995	0.0281092
	HIC1	828.207	1.46644	0.397432	3.68978	0.000224445	0.00155776
	P2RX5	305.405	2.29643	0.811785	2.82886	0.00467143	0.0188118
	CAMKK1	932.87	-2.08677	0.405842	-5.14184	2.72065e-07	5.31548e-06
	SLC2A4	210.863	-2.13424	0.480733	-4.43956	9.01426e-06	0.000103502
	CDRT1	106.712	2.17039	0.478519	4.53564	5.74287e-06	7.06758e-05
	ADORA2B	311.242	2.44874	0.663714	3.68946	0.000224731	0.00155878
	SHMT1	910.43	-1.64227	0.229034	-7.17042	7.47685e-13	9.06535e-11
	SPECC1	1743.68	1.42955	0.226243	6.31863	2.63891e-10	1.40903e-08
	SPAG5	300.454	1.01761	0.338336	3.00768	0.00263249	0.0118483
	EVI2B	912.572	1.6158	0.422286	3.82632	0.000130075	0.00098881
	EVI2A	511.444	1.7868	0.319719	5.58867	2.28817e-08	6.38803e-07
	UNC45B	19.9495	2.38774	0.812856	2.93747	0.00330899	0.0142332
	CCL5	270.744	1.257	0.484228	2.59589	0.00943453	0.0330785
	PLXDC1	1579	1.76019	0.287585	6.12058	9.32364e-10	4.19189e-08
	GRB7	380.771	-1.19569	0.36639	-3.26343	0.00110072	0.00579156
	GSDMA	10.5586	2.48241	0.759607	3.26802	0.00108302	0.00571642
	NR1D1	935.103	-1.85789	0.526914	-3.52599	0.00042191	0.00262259
	IGFBP4	8959.17	2.01697	0.388334	5.19391	2.05923e-07	4.18385e-06
	KRT23	3951.68	-2.06663	0.586437	-3.52405	0.000425006	0.00263988
	HAP1	46.9433	-1.29902	0.459308	-2.82821	0.0046809	0.0188437
	FKBP10	2066.54	2.01228	0.468818	4.29224	1.76883e-05	0.000184721
	MPP2	125.019	-1.09409	0.399061	-2.74166	0.00611303	0.0233807
	ITGB3	641.218	1.19699	0.447088	2.67729	0.00742195	0.0273348
	PRR15L	501.715	-2.15563	0.60867	-3.54154	0.000397795	0.00249812
	HOXB3	159.543	3.67789	0.475817	7.72962	1.07868e-14	2.32228e-12
	HOXB5	10.8719	4.6458	1.15084	4.03686	5.4171e-05	0.00047852
	HOXB9	2.18868	4.20666	1.74034	2.41715	0.0156426	0.049186
	DLX3	49.1714	-2.74819	0.783124	-3.50926	0.000449357	0.00276882
	ITGA3	3451.13	1.42805	0.445828	3.20313	0.00135944	0.00690512
	PDK2	744.934	-1.32109	0.237893	-5.55331	2.80304e-08	7.63503e-07
	SGCA	85.9019	-2.24021	0.674389	-3.32184	0.000894256	0.00489945
	ABCC3	1034.91	2.32044	0.377199	6.15177	7.66226e-10	3.55438e-08
	TOM1L1	613.361	-1.09135	0.275802	-3.957	7.58974e-05	0.000634873
	MMD	328.341	1.05825	0.327805	3.22829	0.00124532	0.00641794
	RNF43	640.339	-1.26278	0.283235	-4.45841	8.25691e-06	9.60522e-05
	BRIP1	194.036	1.86706	0.471797	3.95735	7.57872e-05	0.000634425
	ERN1	3692.83	-1.19534	0.234431	-5.09889	3.41653e-07	6.43545e-06
	PECAM1	4885.69	1.24948	0.3787	3.2994	0.000968907	0.00521988
	FAM20A	3020.88	-1.79165	0.369555	-4.84813	1.24629e-06	1.93155e-05
	CD300LD	27.8475	-4.62833	0.939186	-4.92802	8.30661e-07	1.36754e-05
	RHBDF2	835.486	1.21963	0.316512	3.85336	0.000116509	0.000904731
	TIMP2	10168.1	1.6333	0.376192	4.34166	1.41411e-05	0.000152416
	P4HB	22641.9	-1.57411	0.308814	-5.09728	3.44573e-07	6.4811e-06
	PCYT2	455.544	-1.21568	0.217125	-5.59897	2.15629e-08	6.09073e-07
	PYCR1	1354.51	-1.99316	0.441105	-4.51857	6.22599e-06	7.54874e-05
	FN3K	458.916	-1.18289	0.345509	-3.42361	0.000617943	0.00359868
	EPB41L3	1319.56	1.50357	0.366155	4.10639	4.01895e-05	0.000369798
	RAB31	4377.14	3.71858	0.403873	9.20729	3.3446e-20	3.30378e-17
	CDH2	147.901	2.904	0.381914	7.60379	2.87581e-14	5.58289e-12
	MOCOS	504.832	2.43187	0.478776	5.07935	3.78738e-07	7.01982e-06
	LIPG	223.233	2.43738	0.605504	4.02537	5.68849e-05	0.00049804
	ALPK2	656.05	4.31117	0.529234	8.14605	3.76003e-16	1.21424e-13
	PMAIP1	119.672	2.37664	0.503527	4.71999	2.35862e-06	3.30437e-05
	FGF22	10.9209	-2.08358	0.438116	-4.75577	1.97695e-06	2.84961e-05
	FSTL3	806.43	1.27621	0.433693	2.94266	0.00325401	0.0140525
	ABCA7	2055.41	1.08695	0.423441	2.56694	0.0102601	0.0353833
	TJP3	726.458	-1.39481	0.358536	-3.89031	0.000100116	0.000797723
	LRG1	560.843	-2.25631	0.661083	-3.41305	0.000642408	0.00371283
	UHRF1	322.236	1.406	0.399293	3.52122	0.000429558	0.00266618
	ICAM1	1766	1.56426	0.449723	3.47827	0.000504659	0.003044
	BST2	389.791	1.84594	0.449325	4.10826	3.98649e-05	0.000367315
	IFI30	1212.37	1.27792	0.468441	2.72804	0.00637121	0.0241564
	GDF15	132.189	2.90052	0.553559	5.23977	1.60776e-07	3.35591e-06
	GRAMD1A	2080.87	-1.37533	0.266847	-5.15401	2.54981e-07	5.03145e-06
	PPP1R14A	39.2372	-1.47263	0.376219	-3.9143	9.06686e-05	0.000734114
	CAPN12	250.44	-1.56049	0.307452	-5.07555	3.86386e-07	7.12674e-06
	TGFB1	871.674	1.31111	0.232241	5.64548	1.64722e-08	4.80643e-07
	BCKDHA	177.65	-1.01048	0.33243	-3.03967	0.00236841	0.0108829
	CEACAM1	1803.38	-1.30644	0.357555	-3.65381	0.000258377	0.00174564
	PLAUR	985.087	1.82586	0.483843	3.77367	0.000160863	0.0011827
	KCNN4	1556.83	-1.53374	0.527922	-2.90524	0.0036697	0.0154542
	APOC2	7.90436	1.84106	0.593683	3.10109	0.00192812	0.00921137
	SIX5	433.855	-1.57062	0.257078	-6.10953	9.99268e-10	4.43921e-08
	HIF3A	369.971	-2.29769	0.746533	-3.07781	0.00208525	0.00982784
	SLC1A5	2665.47	-1.2504	0.215416	-5.80458	6.45269e-09	2.18682e-07
	KLK1	4787.19	-3.64105	1.12254	-3.24358	0.00118036	0.00614324
	KLK3	82.374	-2.4011	0.756095	-3.17566	0.00149496	0.00746811
	KLK2	28.1453	-2.42289	0.73054	-3.31657	0.000911281	0.00497163
	TNNT1	110.644	3.62329	1.42206	2.54791	0.0108369	0.0369277
	SIGLEC1	590.373	1.15759	0.440759	2.62637	0.0086302	0.0307986
	RASSF2	1765.03	1.57461	0.459753	3.42491	0.000615001	0.00358341
	PLCB1	3594.91	-2.38789	0.337977	-7.06526	1.60315e-12	1.77551e-10
	OVOL2	139.354	-1.16756	0.336555	-3.46914	0.00052212	0.00313636
	THBD	1209.67	1.63669	0.372652	4.39202	1.12305e-05	0.000125224
	CST3	7608.72	-1.86335	0.387383	-4.81009	1.50861e-06	2.25988e-05
	TPX2	250.285	1.85431	0.491484	3.77288	0.000161377	0.00118513
	BPIFB2	573.837	-3.15897	0.894509	-3.53151	0.000413188	0.00257552
	MAFB	1588.62	1.70865	0.316291	5.40214	6.58498e-08	1.56405e-06
	TNNC2	86.6344	3.65924	1.16167	3.15	0.00163272	0.00803796
	MMP9	1434.76	2.91359	0.800384	3.64024	0.000272386	0.0018234
	PTGIS	2081.9	2.31251	0.540756	4.27644	1.89909e-05	0.000196419
	PTPN1	2547.18	1.30938	0.272085	4.8124	1.49129e-06	2.24027e-05
	BMP7	210.951	3.31881	0.524351	6.32936	2.46181e-10	1.33354e-08
	COL9A3	1556.24	-4.33224	0.634762	-6.82499	8.79324e-12	7.71073e-10
	ICOSLG	671.049	1.0016	0.346181	2.8933	0.00381218	0.0159462
	CBS	604.35	-1.57277	0.474327	-3.31579	0.000913833	0.0049807
	NRIP1	4224.7	1.08185	0.216454	4.99808	5.79048e-07	9.98835e-06
	ETS2	5356.33	1.5308	0.363379	4.21269	2.52344e-05	0.000249337
	FAM3B	795.324	-3.25572	0.741705	-4.38951	1.13606e-05	0.000126465
	TFF3	84.8948	3.03525	0.933589	3.25117	0.00114933	0.00601261
	TMPRSS3	200.243	-1.52863	0.580752	-2.63216	0.00848431	0.0303586
	MMP11	851.725	4.80439	0.409499	11.7324	8.69877e-32	3.24609e-28
	HMOX1	746.598	1.75165	0.643419	2.72242	0.00648065	0.0244994
	APOL1	1361.03	1.96616	0.328098	5.9926	2.06511e-09	8.25676e-08
	NCF4	213.425	1.25765	0.488056	2.57686	0.0099703	0.0345565
	LGALS1	2459.39	1.03861	0.395537	2.62582	0.00864417	0.0308386
	CBX7	1885.05	-1.14809	0.281795	-4.07421	4.61699e-05	0.000417281
	A4GALT	894.808	2.94698	0.537286	5.48494	4.13612e-08	1.05636e-06
	TYMP	1957.31	1.52488	0.327987	4.64921	3.33207e-06	4.44078e-05
	EGFL6	372.975	6.49418	0.737793	8.80216	1.34206e-18	8.32238e-16
	ASB11	9.58012	3.54944	1.13293	3.13296	0.00173054	0.00842322
	REPS2	863.281	-1.22354	0.273379	-4.47561	7.61924e-06	8.98497e-05
	GK	453.388	1.53877	0.386688	3.97935	6.91043e-05	0.00058667
	XK	215.603	-2.12296	0.50543	-4.2003	2.66556e-05	0.000261304
	MAOA	2005.31	-2.28173	0.366075	-6.23296	4.577e-10	2.23104e-08
	TIMP1	2631.28	1.04109	0.377036	2.76126	0.00575795	0.0222738
	PRAF2	276.452	1.05548	0.329619	3.20213	0.00136417	0.00692286
	FGF16	27.644	3.67201	0.80422	4.56593	4.97277e-06	6.26446e-05
	CAPN6	442.98	-2.34354	0.70828	-3.30877	0.000937067	0.00508502
	TMEM187	103.615	-1.01884	0.311367	-3.27215	0.00106732	0.0056459
