## Supplementary material for "CRTC1-MAML2 Establishes a PGC1α-IGF1 Circuit that Confers Vulnerability to PPARγ Inhibition": Table S5

### Sheet: Sheet1
	Supplemental Table S6. aGenomics of IGF1R-PI3K inhibitor Drug Sensitivity in Salivary Cancer Cells. Related to Figures 2 and S3.
	Cell Line	Drug Name	Molecular Target	Z Score
	bA253	BMS-536924	IGF-1R, IR	0.843954
	cH292	BMS-536924	IGF-1R, IR	-2.25922
	cH3118	BMS-536924	IGF-1R, IR	-1.78288
	A253	BMS-754807	IGF-1R, IR	1.09223
	H292	BMS-754807	IGF-1R, IR	-0.867052
	H3118	BMS-754807	IGF-1R, IR	-1.74339
	A253	Linsitinib	IGF-1R	1.01893
	H292	Linsitinib	IGF-1R	-1.25388
	H3118	Linsitinib	IGF-1R	-1.71799
	A253	PIK-93	PI3Kgamma	1.47044
	H292	PIK-93	PI3Kgamma	-1.53413
	H3118	PIK-93	PI3Kgamma	-0.289279
	A253	AS605240	PI3Kgamma	1.35986
	H292	AS605240	PI3Kgamma	-1.13951
	H3118	AS605240	PI3Kgamma	-0.888387
	A253	Pictilisib	PI3K (class 1)	2.46928
	H292	Pictilisib	PI3K (class 1)	-1.77912
	H3118	Pictilisib	PI3K (class 1)	-1.64847
	A253	ZSTK474	PI3K (class 1)	0.767849
	H292	ZSTK474	PI3K (class 1)	-0.936005
	H3118	ZSTK474	PI3K (class 1)	-0.963737
	A253	AKT inhibitor VIII	AKT1, AKT2, AKT3	0.511318
	H292	AKT inhibitor VIII	AKT1, AKT2, AKT3	-0.901484
	H3118	AKT inhibitor VIII	AKT1, AKT2, AKT3	-1.93302
	awww.cancerrxgene.org/cellline
	bNon-MEC Salivary Cell Line
	cC1/M2+ MEC Salivary Cell Line
