## Supplementary material for "CRTC1-MAML2 Establishes a PGC1α-IGF1 Circuit that Confers Vulnerability to PPARγ Inhibition": Table S6

### Sheet: Sheet1
Supplementary Table 6. List of Primers. Related to STAR Methods.
Application	Target	Sequence (5' - 3')
Mycoplasma detection	Mycoplasma	TGC ACC ATC TGT CAC TCT GTT AAC CTC	(forward)
		GGG AGC AAA CAG GAT TAG ATA CCC T	(reverse)
MAML2 cDNA synthesis	MAML2	CTC TGA GGG ACT GAA GGG AT	(reverse)
Quantitative real-time PCRa	CRTC1-MAML2	ATG GCG ACT TCG AAC AA	(forward)
		GGG TCG CTT GCT GTT GGC	(reverse)
	PGC-1⍺4	TCA CAC CAA ACC CAC AGA GA	(forward)
		CTG GAA GAT ATG GCA CAT	(reverse)
	IGF-1	TGT GGA GAC AGG GGC TTT TA	(forward)
		ATC CAC GAT GCC TGT CTG A	(reverse)
	IGF-1R	AAA AAC CTT CGC CTC ATC CT	(forward)
		TGG TTG TCG AGG ACG TAG AA	(reverse)
	NR4A2	TGA AGA GAG ACG CGG AGA AC	(forward)
		AAA GCA ATG GGG AGT CCA G	(reverse)
	RPL23	TGA TGG CCA CAG TCA AGA AA	(forward)
		ACA CGC CAT CTT TTC TAC GG	(reverse)
Chromatin IP	GAPDH	CCT TCT TGC CTT GCT CTT GCT AC	(forward)
		GCC TGC CTG GTG ATA ATC TTT G	(reverse)
	NR4A2	GTT GCA CCC TCC CCA CAT G	(forward)
		GGC CGC CAA TGT GCC TTT GTT TAT	(reverse)
	Distal PGC-1⍺	CAG TCA GTT ATG GGC ATG	(forward)
		CAC TCA CAA CAA GGG CTT CG	(reverse)
	IGF-1	CCA CTC CTG CCA GAA CGC	(forward)
		GGG AGG AGA AAT CCT CTC AC	(reverse)
aRoche RT-qPCR Assay Design Center
